# ESCA pipeline: Easy-to-use SARS-CoV-2 genome Assembler

**DOI:** 10.1101/2021.05.21.445156

**Authors:** Martina Rueca, Emanuela Giombini, Francesco Messina, Barbara Bartolini, Antonino Di Caro, Maria R. Capobianchi, Cesare E. M. Gruber

## Abstract

Early sequencing and quick analysis of SARS-CoV-2 genome are contributing to understand the dynamics of COVID19 epidemics and to countermeasures design at global level. Amplicon-based NGS methods are widely used to sequence the SARS-CoV-2 genome and to identify novel variants that are emerging in rapid succession, harboring multiple deletions and amino acid changing mutations. To facilitate the analysis of NGS sequencing data obtained from amplicon-based sequencing methods, here we propose an easy-to-use SARS-CoV-2 genome Assembler: the ESCA pipeline. Results showed that ESCA can perform high quality genome assembly from IonTor-rent and Illumina raw data, and help the user in easily correct low-coverage regions. Moreover, ESCA includes the possibility to compare assembled genomes of multi sample runs through an easy table format.

Script and manuals are available on GitHub: https://github.com/cesaregruber/ESCA
