## Supplementary Table 1 for "ESCA pipeline: Easy-to-use SARS-CoV-2 genome Assembler"

### Sheet: IonTorrent
	Coverage	TOT_mut	I_TP	I_TN	I_FP	I_FN	I_NCorr	I_Nerror	I_INScorr	I_INSerror	I_DELcorr	I_DELerror	I_errorMut	|	E_TP	E_TN	E_FP	E_FN	E_Ncorr	E_Nerror	E_INScorr	E_INSerror	E_DELcorr	E_DELerror	E_errorMut		I=IRMA
EPI_ISL_1009031:	198	13	13	29190	32	0	0	39	0	17	0	378	0	|	13	29547	0	0	84	8	0	0	0	0	0		E=ESCA
EPI_ISL_1079390:	2174	16	16	29565	1	0	0	45	0	0	0	42	0	|	16	29571	0	0	82	0	0	0	0	0	0
EPI_ISL_1009026:	2702	16	16	29635	0	0	0	18	0	0	0	0	0	|	16	29635	0	0	18	0	0	0	0	0	0
EPI_ISL_1091288:	800	17	17	29515	0	0	0	63	0	0	0	74	0	|	17	29589	0	0	63	0	0	0	0	0	0
EPI_ISL_1009028:	1442	17	17	29615	0	0	0	34	0	0	3	0	0	|	17	29615	0	0	34	0	0	0	0	3	0
EPI_ISL_1079380:	2097	17	17	29610	0	0	0	27	0	0	0	15	0	|	17	29618	0	0	34	0	0	0	0	0	0
EPI_ISL_965133:	14987	17	17	29652	0	0	0	0	0	0	0	0	0	|	17	29652	0	0	0	0	0	0	0	0	0
EPI_ISL_1009025:	3428	18	18	29532	1	0	0	0	0	0	0	118	0	|	18	29651	0	0	0	0	0	0	0	0	0
EPI_ISL_983327:	4419	18	18	29493	2	0	0	23	0	0	0	133	0	|	18	29617	0	0	34	0	0	0	0	0	0
EPI_ISL_882929:	4483	18	18	29651	0	0	0	0	0	0	0	0	0	|	18	29651	0	0	0	0	0	0	0	0	0
EPI_ISL_1091284:	5963	18	18	29651	0	0	0	0	0	0	0	0	0	|	18	29651	0	0	0	0	0	0	0	0	0
EPI_ISL_983323:	6353	18	18	29651	0	0	0	0	0	0	0	0	0	|	18	29651	0	0	0	0	0	0	0	0	0
EPI_ISL_882918:	10962	18	17	28131	27	1	0	946	0	3	0	544	0	|	18	28213	0	0	1432	0	0	0	0	0	0
EPI_ISL_882926:	11679	18	18	29651	0	0	0	0	0	0	0	0	0	|	18	29651	0	0	0	0	0	0	0	0	0
EPI_ISL_1091278:	1441	19	19	29628	0	0	0	22	0	0	0	0	0	|	19	29628	0	0	22	0	0	0	0	0	0
EPI_ISL_1079392:	1747	19	19	29614	1	0	0	0	0	0	0	35	0	|	19	29626	0	0	24	0	0	0	0	0	0
EPI_ISL_965139:	3042	19	19	29650	0	0	0	0	0	0	0	0	0	|	19	29650	0	0	0	0	0	0	0	0	0
EPI_ISL_1009021:	3231	19	19	29643	0	0	0	7	0	0	0	0	0	|	19	29643	0	0	7	0	0	0	0	0	0
EPI_ISL_1091281:	6592	19	19	29650	0	0	0	0	0	0	0	0	0	|	19	29650	0	0	0	0	0	0	0	0	0
EPI_ISL_983324:	7153	19	19	29616	0	0	0	16	0	0	0	18	0	|	19	29616	0	0	34	0	0	0	0	0	0
EPI_ISL_902751:	12014	19	19	29649	0	0	0	0	0	1	0	0	0	|	19	29649	0	0	0	0	0	0	0	0	0
EPI_ISL_882934:	12271	19	19	29649	0	0	0	0	0	1	0	0	0	|	19	29649	0	0	0	0	0	0	0	0	0
EPI_ISL_882930:	12390	19	19	29650	0	0	0	0	0	0	0	0	0	|	19	29650	0	0	0	0	0	0	0	0	0
EPI_ISL_1169889:	997	20	20	29649	0	0	0	0	0	0	0	0	0	|	19	29649	0	0	0	1	0	0	0	0	0
EPI_ISL_902750:	1093	20	20	29625	0	0	0	24	0	0	0	0	0	|	20	29625	0	0	24	0	0	0	0	0	0
EPI_ISL_1079400:	1276	20	20	29606	0	0	0	43	0	0	0	0	0	|	20	29606	0	0	43	0	0	0	0	0	0
EPI_ISL_1079391:	1380	20	20	29535	0	0	0	111	0	1	0	2	0	|	20	29535	0	0	113	0	0	0	0	0	0
EPI_ISL_1091287:	1459	20	20	29593	0	0	0	19	0	0	0	37	0	|	20	29593	0	0	56	0	0	0	0	0	0
EPI_ISL_1079353:	1884	20	20	29559	0	0	0	34	0	0	0	56	0	|	20	29566	0	0	83	0	0	0	0	0	0
EPI_ISL_1079364:	2057	20	20	29631	0	0	0	15	0	0	0	3	0	|	20	29631	0	0	18	0	0	0	0	0	0
EPI_ISL_1079388:	2077	20	20	29581	0	0	0	68	0	0	0	0	0	|	20	29581	0	0	68	0	0	0	0	0	0
EPI_ISL_983321:	2079	20	20	29615	0	0	0	34	0	0	0	0	0	|	20	29615	0	0	34	0	0	0	0	0	0
EPI_ISL_965135:	2667	20	20	29588	0	0	0	24	0	0	0	37	0	|	20	29604	0	0	45	0	0	0	0	0	0
EPI_ISL_1009027:	2989	20	20	29615	0	0	0	34	0	0	0	0	0	|	20	29615	0	0	34	0	0	0	0	0	0
EPI_ISL_1169887:	5016	20	20	29649	0	0	0	0	0	0	0	0	0	|	20	29649	0	0	0	0	0	0	0	0	0
EPI_ISL_1169886:	5104	20	20	29649	0	0	0	0	0	0	0	0	0	|	20	29649	0	0	0	0	0	0	0	0	0
EPI_ISL_1234383:	6869	20	20	29645	0	0	0	0	0	0	4	0	0	|	20	29645	0	0	0	0	0	0	0	4	0
EPI_ISL_902752:	7793	20	20	29649	0	0	0	0	0	0	0	0	0	|	20	29649	0	0	0	0	0	0	0	0	0
EPI_ISL_965126:	10281	20	20	29649	0	0	0	0	0	0	0	0	0	|	19	29649	0	0	0	1	0	0	0	0	0
EPI_ISL_882924:	10545	20	20	29648	0	0	0	0	0	1	0	0	0	|	20	29648	0	0	0	0	0	0	0	0	0
EPI_ISL_1259411:	10728	20	20	29619	0	0	0	0	0	0	0	30	0	|	20	29649	0	0	0	0	0	0	0	0	0
EPI_ISL_882936:	11256	20	20	29649	0	0	0	0	0	0	0	0	0	|	20	29649	0	0	0	0	0	0	0	0	0
EPI_ISL_1009018:	94	21	20	25797	134	0	0	811	0	32	0	2874	0	|	11	27419	0	0	2160	41	0	0	0	0	0
EPI_ISL_1079359:	302	21	19	29135	0	0	0	52	0	2	0	460	0	|	20	29531	0	0	115	0	0	0	0	0	0
EPI_ISL_965129:	1337	21	21	29589	0	0	0	58	0	1	0	0	0	|	21	29588	0	0	58	0	0	0	0	0	0
EPI_ISL_1079394:	1604	21	21	29522	0	0	0	126	0	0	0	0	0	|	21	29522	0	0	126	0	0	0	0	0	0
EPI_ISL_1079376:	2063	21	21	29630	0	0	0	18	0	0	0	0	0	|	21	29630	0	0	18	0	0	0	0	0	0
EPI_ISL_1009030:	2289	21	21	29617	0	0	0	0	0	0	0	31	0	|	20	29630	0	0	18	1	0	0	0	0	0
EPI_ISL_1079368:	2768	21	21	29597	0	0	0	35	0	0	0	16	0	|	21	29597	0	0	51	0	0	0	0	0	0
EPI_ISL_1079382:	2862	21	21	29647	0	0	0	1	0	0	0	0	0	|	21	29647	0	0	1	0	0	0	0	0	0
EPI_ISL_882931:	3266	21	21	29648	0	0	0	0	0	0	0	0	0	|	21	29648	0	0	0	0	0	0	0	0	0
EPI_ISL_1009023:	3322	21	21	29627	0	0	0	21	0	0	0	0	0	|	21	29627	0	0	21	0	0	0	0	0	0
EPI_ISL_1091285:	5048	21	21	29630	0	0	0	18	0	0	0	0	0	|	21	29630	0	0	18	0	0	0	0	0	0
EPI_ISL_1091291:	5855	21	21	29644	0	0	0	4	0	0	0	0	0	|	21	29644	0	0	4	0	0	0	0	0	0
EPI_ISL_882927:	7379	21	21	29647	0	0	0	0	0	1	0	0	0	|	21	29647	0	0	0	0	0	0	0	0	0
EPI_ISL_1039783:	8090	21	21	29622	0	0	0	11	0	13	0	2	0	|	21	29622	0	0	13	0	0	0	0	0	0
EPI_ISL_882932:	13190	21	21	29648	0	0	0	0	0	0	0	0	0	|	21	29648	0	0	0	0	0	0	0	0	0
EPI_ISL_882935:	13220	21	21	29647	0	0	0	0	0	1	0	0	0	|	21	29647	0	0	0	0	0	0	0	0	0
EPI_ISL_1169885:	184	22	21	29488	0	0	0	57	0	0	0	102	0	|	21	29590	0	0	57	0	0	0	0	0	0
EPI_ISL_965130:	1731	22	22	29622	6	0	0	0	0	0	0	19	0	|	22	29628	0	0	17	0	0	0	0	0	0
EPI_ISL_965132:	2966	22	22	29630	0	0	0	17	0	0	0	0	0	|	21	29630	0	0	17	1	0	0	0	0	0
EPI_ISL_1091290:	5446	22	22	29646	0	0	0	1	0	0	0	0	0	|	22	29646	0	0	1	0	0	0	0	0	0
EPI_ISL_1009019:	6342	22	22	29647	0	0	0	0	0	0	0	0	0	|	21	29647	0	0	0	1	0	0	0	0	0
EPI_ISL_1169891:	9293	22	22	29647	0	0	0	0	0	0	0	0	0	|	22	29647	0	0	0	0	0	0	0	0	0
EPI_ISL_983325:	9399	22	22	29523	0	0	0	12	0	0	0	112	0	|	22	29635	0	0	12	0	0	0	0	0	0
EPI_ISL_882928:	10428	22	22	29645	1	0	0	0	0	1	0	0	0	|	22	29646	0	0	0	0	0	0	0	0	0
EPI_ISL_1259413:	17338	22	22	29623	0	0	0	0	0	0	0	24	0	|	22	29647	0	0	0	0	0	0	0	0	0
EPI_ISL_1091279:	721	23	23	29589	0	0	0	39	0	0	0	18	0	|	23	29589	0	0	57	0	0	0	0	0	0
EPI_ISL_1091282:	1273	23	23	29605	0	0	0	26	0	0	0	15	0	|	23	29605	0	0	41	0	0	0	0	0	0
EPI_ISL_1079383:	1290	23	23	29538	0	0	0	77	0	0	0	31	0	|	23	29538	0	0	102	6	0	0	0	0	0
EPI_ISL_1079993:	1868	23	23	29646	0	0	0	0	0	0	0	0	0	|	23	29644	0	0	0	0	0	0	0	0	0
EPI_ISL_1079378:	1884	23	23	29627	0	0	0	19	0	0	0	0	0	|	23	29627	0	0	19	0	0	0	0	0	0
EPI_ISL_965134:	2569	23	23	29629	0	0	0	17	0	0	0	0	0	|	22	29629	0	0	17	1	0	0	0	0	0
EPI_ISL_1079366:	2990	23	23	29591	0	0	0	53	0	0	0	2	0	|	23	29592	0	0	54	0	0	0	0	0	0
EPI_ISL_1169883:	3815	23	23	29646	0	0	0	0	0	0	0	0	0	|	23	29646	0	0	0	0	0	0	0	0	0
EPI_ISL_965131:	4350	23	23	29612	0	0	0	34	0	0	0	0	0	|	23	29604	0	0	34	0	0	0	0	0	0
EPI_ISL_1079362:	6655	23	23	29410	0	0	0	1	0	0	0	235	0	|	23	29410	0	0	236	0	0	0	0	0	0
EPI_ISL_1091275:	14590	23	23	29563	0	0	0	0	0	0	0	83	0	|	23	29645	0	0	1	0	0	0	0	0	0
EPI_ISL_882938:	952	24	24	29610	0	0	0	0	0	1	0	34	0	|	24	29610	0	0	34	0	0	0	0	0	0
EPI_ISL_1079360:	1332	24	24	29520	2	0	0	4	0	0	0	119	0	|	24	29564	0	0	81	0	0	0	0	0	0
EPI_ISL_1009022:	1832	24	24	29615	0	0	0	30	0	0	0	0	0	|	23	29615	0	0	30	1	0	0	0	0	0
EPI_ISL_1079395:	2726	24	24	29622	0	0	0	23	0	0	0	0	0	|	24	29622	0	0	23	0	0	0	0	0	0
EPI_ISL_1079371:	3972	24	24	29626	0	0	0	1	0	0	0	18	0	|	24	29626	0	0	19	0	0	0	0	0	0
EPI_ISL_882933:	4081	24	24	29644	0	0	0	0	0	1	0	0	0	|	24	29644	0	0	0	0	0	0	0	0	0
EPI_ISL_965128:	5516	24	24	29627	0	0	18	0	0	0	0	0	0	|	24	29627	0	0	18	0	0	0	0	0	0
EPI_ISL_1009024:	6458	24	24	29645	0	0	0	0	0	0	0	0	0	|	23	29645	0	0	0	1	0	0	0	0	0
EPI_ISL_1091286:	6744	24	24	29645	0	0	0	0	0	0	0	0	0	|	24	29645	0	0	0	0	0	0	0	0	0
EPI_ISL_1009029:	8197	24	24	29645	0	0	0	0	0	0	0	0	0	|	23	29645	0	0	0	1	0	0	0	0	0
EPI_ISL_882925:	9365	24	24	29645	0	0	0	0	0	0	0	0	0	|	24	29645	0	0	0	0	0	0	0	0	0
EPI_ISL_983328:	15189	24	24	29457	0	0	0	34	0	0	0	154	0	|	24	29581	0	0	32	32	0	0	0	0	0
EPI_ISL_1259415:	113	25	10	16450	2527	3	0	28	0	243	0	10403	5	|	16	29118	0	0	283	9	0	0	0	0	0
EPI_ISL_1091276:	263	25	24	29575	1	0	0	0	0	0	0	68	0	|	24	29619	0	0	25	0	0	0	0	0	0
EPI_ISL_1079386:	1192	25	25	29606	0	0	0	38	0	0	0	0	0	|	25	29606	0	0	38	0	0	0	0	0	0
EPI_ISL_965136:	1382	25	25	29599	0	0	0	26	0	1	0	18	0	|	25	29599	0	0	43	0	0	0	1	0	0
EPI_ISL_1091289:	1412	25	25	29574	1	0	0	7	0	0	0	62	0	|	25	29579	0	0	65	0	0	0	0	0	0
EPI_ISL_1079373:	2480	25	25	29611	0	0	0	33	0	0	0	0	0	|	25	29611	0	0	33	0	0	0	0	0	0
EPI_ISL_965127:	2905	25	25	29564	0	0	80	0	0	0	0	0	0	|	25	29563	0	0	80	0	0	0	0	0	0
EPI_ISL_1009020:	4250	25	25	29611	0	0	0	0	0	0	0	33	0	|	24	29614	0	0	30	1	0	0	0	0	0
EPI_ISL_1169884:	5059	25	25	29644	0	0	0	0	0	0	0	0	0	|	25	29644	0	0	0	0	0	0	0	0	0
EPI_ISL_882941:	8607	25	24	29643	0	0	0	0	0	1	0	0	0	|	24	29643	0	0	0	0	0	0	0	0	0
EPI_ISL_882939:	11828	25	25	29643	0	0	0	0	0	1	0	0	0	|	25	29643	0	0	0	0	0	0	0	0	0
EPI_ISL_882937:	12036	25	25	29644	0	0	0	0	0	0	0	0	0	|	25	29644	0	0	0	0	0	0	0	0	0
EPI_ISL_1169888:	4624	26	26	29560	0	0	0	0	0	0	0	83	0	|	25	29561	0	0	82	1	0	0	0	0	0
EPI_ISL_882942:	5712	26	26	29642	0	0	0	0	0	1	0	0	0	|	26	29642	0	0	0	0	0	0	0	0	0
EPI_ISL_965137:	2536	27	27	29555	0	0	0	87	0	0	0	0	0	|	27	29555	0	0	87	0	0	0	0	0	0
EPI_ISL_1079363:	3369	27	27	29541	0	0	0	1	0	0	0	100	0	|	27	29593	0	0	49	0	0	0	0	0	0
EPI_ISL_1091283:	6205	27	27	29608	0	0	0	34	0	0	0	0	0	|	27	29608	0	0	34	0	0	0	0	0	0
EPI_ISL_983326:	240	28	28	27208	165	0	0	221	0	48	0	1999	0	|	27	28508	0	0	1085	1	0	0	0	0	0
EPI_ISL_1091277:	1042	28	28	29550	0	0	0	86	0	1	0	4	0	|	28	29554	0	0	85	1	0	0	0	0	0
EPI_ISL_1091280:	127	29	28	29566	3	0	0	31	0	0	0	40	0	|	28	29609	0	0	31	0	0	0	0	0	0
EPI_ISL_1079398:	3551	29	29	29599	0	0	0	1	0	0	0	40	0	|	29	29602	0	0	38	0	0	0	0	0	0
EPI_ISL_983329:	118	30	24	22303	195	0	0	2455	0	18	19	4651	0	|	17	24341	0	0	5198	18	0	0	0	10	0
EPI_ISL_1091789:	297	30	30	29621	0	0	0	0	0	0	18	0	0	|	30	29621	0	0	0	8	0	0	0	10	0
EPI_ISL_1079994:	1172	30	30	29621	0	0	0	0	0	0	18	0	0	|	30	29621	0	0	0	9	0	0	0	9	0
EPI_ISL_965140:	2045	30	30	29529	4	0	0	89	0	4	0	13	0	|	30	29535	0	0	98	1	0	0	1	0	0
EPI_ISL_1079992:	1154	31	31	29538	1	0	0	18	0	0	65	16	0	|	30	29537	0	0	33	52	0	0	0	15	0
EPI_ISL_1169890:	3036	31	31	29597	0	0	0	34	0	1	6	0	0	|	31	29597	0	0	34	5	0	0	0	1	0
EPI_ISL_1079358:	4479	31	31	29556	1	0	0	15	0	0	24	42	0	|	31	29598	0	0	16	7	0	0	0	17	0
EPI_ISL_1079356:	6221	31	31	29572	0	0	0	0	0	0	24	42	0	|	31	29572	0	0	42	5	0	0	0	19	0
EPI_ISL_882921:	12527	31	31	29631	0	0	0	0	0	1	6	0	0	|	31	29631	0	0	0	4	0	0	0	2	0
EPI_ISL_983322:	13908	31	31	29632	0	0	0	0	0	0	6	0	0	|	31	29632	0	0	0	4	0	0	0	2	0
EPI_ISL_1259407:	19917	31	31	29604	0	0	0	0	0	0	18	16	0	|	31	29620	0	0	0	5	0	0	0	13	0
EPI_ISL_1079998:	1919	32	32	29523	0	0	0	42	0	0	65	7	0	|	32	29524	0	0	47	8	0	0	41	17	0
EPI_ISL_1091791:	2511	32	32	29576	0	0	0	0	0	0	18	43	0	|	32	29619	0	0	0	5	0	0	0	13	0
EPI_ISL_882922:	7359	32	32	29630	0	0	0	0	0	1	6	0	0	|	32	29630	0	0	0	4	0	0	0	2	0
EPI_ISL_882940:	8151	32	32	29636	0	0	0	0	0	1	0	0	0	|	32	29636	0	0	0	0	0	0	0	0	0
EPI_ISL_1039782:	8974	32	32	29619	0	0	0	0	0	0	18	0	0	|	32	29619	0	0	0	4	0	0	0	14	0
EPI_ISL_1091796:	9068	32	32	29571	0	0	0	0	0	0	66	0	0	|	32	29571	0	0	0	44	0	0	0	22	0
EPI_ISL_1079355:	294	33	33	27146	11	0	0	334	0	1	12	2132	0	|	33	27881	0	0	1739	3	0	0	0	9	0
EPI_ISL_1259408:	539	33	32	29507	0	0	0	0	0	0	18	112	0	|	32	29603	0	0	2	20	0	0	0	9	0
EPI_ISL_1091788:	1294	33	33	29618	0	0	0	0	0	0	18	0	0	|	33	29618	0	0	0	8	0	0	0	10	0
EPI_ISL_1079999:	1295	33	33	29492	0	0	0	0	0	0	18	126	0	|	33	29618	0	0	0	9	0	0	0	9	0
EPI_ISL_1079370:	5032	33	33	29586	0	0	0	20	0	0	0	30	0	|	33	29589	0	0	47	0	0	0	0	0	0
EPI_ISL_882919:	6830	33	33	29616	0	0	0	0	0	1	18	1	0	|	33	29617	0	0	0	3	0	0	0	15	0
EPI_ISL_1063911:	8246	33	33	29618	0	0	0	0	0	0	18	0	0	|	33	29618	0	0	0	4	0	0	0	14	0
EPI_ISL_1039784:	8728	33	33	29618	0	0	0	0	0	0	18	0	0	|	33	29618	0	0	0	5	0	0	0	13	0
EPI_ISL_1091795:	8871	33	33	29617	0	0	0	0	0	0	18	1	0	|	33	29617	0	0	0	5	0	0	0	14	0
EPI_ISL_1079352:	897	34	34	29599	0	0	0	0	0	0	18	18	0	|	34	29600	0	0	15	9	0	0	0	9	0
EPI_ISL_1079996:	1691	34	34	29526	0	0	0	0	0	0	18	91	0	|	34	29617	0	0	0	9	0	0	0	9	0
EPI_ISL_1079995:	1751	34	34	29617	0	0	0	0	0	0	18	0	0	|	34	29617	0	0	0	8	0	0	0	10	0
EPI_ISL_941336:	1944	34	34	29616	0	0	0	0	0	0	18	1	0	|	34	29615	0	0	0	9	0	0	0	10	0
EPI_ISL_1091792:	4064	34	34	29617	0	0	0	0	0	0	15	3	0	|	34	29620	0	0	0	4	0	0	0	11	0
EPI_ISL_1034280:	5519	34	34	29617	0	0	0	0	0	0	15	3	0	|	34	29620	0	0	0	5	0	0	0	10	0
EPI_ISL_941337:	6048	34	34	29616	0	0	0	0	0	0	18	1	0	|	34	29616	0	0	0	8	0	0	0	11	0
EPI_ISL_1259409:	1293	35	35	29540	2	0	0	0	0	0	18	74	0	|	35	29615	0	0	0	9	0	0	0	9	0
EPI_ISL_1259406:	1861	35	34	28715	22	0	0	0	0	1	18	879	0	|	34	29615	0	0	0	9	0	0	0	10	0
EPI_ISL_941338:	5152	35	35	29600	0	0	15	0	0	0	18	1	0	|	35	29600	0	0	15	5	0	0	0	14	0
EPI_ISL_1063909:	2034	36	36	29587	0	0	0	32	4	0	9	1	0	|	36	29587	0	0	33	0	0	4	0	9	0
EPI_ISL_1080001:	2607	36	36	29614	0	0	0	0	0	0	18	1	0	|	36	29615	0	0	0	5	0	0	0	13	0
EPI_ISL_1259414:	2658	36	36	29037	25	0	0	0	0	0	18	553	0	|	36	29615	0	0	0	5	0	0	0	13	0
EPI_ISL_1091794:	4368	36	36	29620	0	0	0	0	4	0	9	0	0	|	36	29620	0	0	0	0	0	4	0	9	0
EPI_ISL_1091798:	8185	36	36	29620	0	0	0	0	4	0	9	0	0	|	36	29620	0	0	0	0	0	4	0	9	0
EPI_ISL_882920:	8607	36	36	29607	2	0	0	0	0	5	18	1	0	|	36	29610	0	0	0	4	0	0	0	14	0
EPI_ISL_1259410:	11439	36	36	29542	0	0	0	0	0	0	18	73	0	|	36	29615	0	0	0	0	0	0	0	18	0
EPI_ISL_1039785:	5505	37	36	29609	0	0	0	10	0	4	9	0	0	|	36	29609	0	0	10	0	0	0	0	9	0
EPI_ISL_1063910:	3920	38	38	29618	0	0	0	0	4	0	9	0	0	|	38	29618	0	0	0	0	0	4	0	9	0
EPI_ISL_1091790:	4705	38	38	29618	0	0	0	0	4	0	9	0	0	|	38	29618	0	0	0	0	0	4	0	9	0
EPI_ISL_1091797:	9345	38	38	29618	0	0	0	0	4	0	9	0	0	|	38	29618	0	0	0	0	0	4	0	9	0
EPI_ISL_1023524:	13044	38	38	29618	0	0	0	0	4	0	9	0	0	|	38	29618	0	0	0	0	0	4	0	9	0
EPI_ISL_1091787:	2456	39	39	29617	0	0	0	0	4	0	9	0	0	|	39	29617	0	0	0	0	0	4	0	9	0
EPI_ISL_1091793:	3574	39	39	29612	0	0	0	0	0	0	18	0	0	|	39	29612	0	0	0	6	0	0	0	12	0
EPI_ISL_1259412:	9584	39	37	29208	0	0	0	0	4	0	9	411	0	|	39	29617	0	0	0	0	0	4	0	9	0
EPI_ISL_1259405:	994	41	39	27575	41	0	0	0	0	2	18	1994	0	|	41	29608	0	0	0	0	0	0	0	18	0

### Sheet: Illumina
	Coverage	D_TP	D_TN	D_FP	D_FN	D_NCorr	D_Nerror	D_INScorr	D_INSerror	D_DELcorr	D_DELerror	D_errorMut	|	E_TP	E_TN	E_FP	E_FN	E_Ncorr	E_Nerror	E_INScorr	E_INSerror	E_DELcorr	E_DELerror	E_errorMut	TOT_mut		D=DRAGEN
EPI_ISL_1195950:	4447	34	29616	0	0	0	0	0	0	19	0	0	|	34	29616	0	0	0	8	0	0	0	11	0	34		E=ESCA
EPI_ISL_1195951:	4518	27	29554	0	5	0	0	0	0	19	0	0	|	32	29618	0	0	0	9	0	0	0	10	0	32
EPI_ISL_1195952:	4238	31	29468	0	1	50	1	0	0	19	0	0	|	31	29567	0	0	51	10	0	0	0	10	0	32
EPI_ISL_1195953:	3796	28	29291	0	4	24	4	0	0	18	0	0	|	31	29591	0	0	27	11	0	0	0	9	0	32
EPI_ISL_1195954:	2942	34	28994	1	3	38	0	4	0	9	0	0	|	35	29581	0	0	38	2	0	4	0	9	0	37
EPI_ISL_1195955:	852	16	29258	0	1	117	0	0	0	0	0	0	|	17	29535	0	0	117	0	0	0	0	0	0	17
EPI_ISL_1195956:	322	20	29521	0	1	75	25	0	0	0	0	0	|	21	29548	0	0	100	0	0	0	0	0	0	21
EPI_ISL_1195957:	2894	21	29463	0	3	80	0	0	0	0	0	0	|	22	29565	0	0	80	2	0	0	0	0	0	24
EPI_ISL_1195958:	8264	20	29555	0	4	19	0	0	0	0	0	0	|	24	29626	0	0	19	0	0	0	0	0	0	24
EPI_ISL_1195959:	4572	22	28911	0	4	218	0	0	0	0	87	0	|	25	29341	0	0	302	1	0	0	0	0	0	26
EPI_ISL_1195960:	587	17	29413	0	5	102	0	0	0	0	0	0	|	22	29545	0	0	102	0	0	0	0	0	0	22
EPI_ISL_1198698:	5553	8	29601	0	7	12	0	0	0	0	0	0	|	15	29642	0	0	12	0	0	0	0	0	0	15
EPI_ISL_1210494:	8344	28	28755	7	2	205	2	0	27	6	7	0	|	30	29398	0	0	205	9	0	0	0	0	0	31
EPI_ISL_1210495:	2157	30	29525	0	3	52	0	0	0	6	0	0	|	33	29578	0	0	52	6	0	0	0	0	0	33
EPI_ISL_1210496:	1717	30	29528	0	3	55	0	0	0	6	0	0	|	33	29575	0	0	55	6	0	0	0	0	0	33
EPI_ISL_1210497:	473	11	10804	0	8	13400	524	0	0	9	0	0	|	15	15717	0	0	13913	15	0	0	0	9	0	19
EPI_ISL_1210498:	1883	24	29386	0	1	12	0	0	0	1	0	0	|	24	29630	0	0	12	2	0	0	0	1	0	26
EPI_ISL_1210499:	1535	16	29470	0	1	41	1	0	0	0	0	0	|	17	29610	0	0	42	0	0	0	0	0	0	17
EPI_ISL_1210500:	4310	24	26869	2	8	1443	240	0	23	0	12	0	|	26	27924	0	0	1685	11	0	0	0	0	0	32
EPI_ISL_1217377:	2117	27	29609	0	4	0	0	0	0	19	0	0	|	31	29619	0	0	0	9	0	0	0	10	0	31
EPI_ISL_1217380:	6543	31	29618	0	1	0	0	0	0	19	0	0	|	32	29618	0	0	0	6	0	0	0	13	0	32
EPI_ISL_1217383:	4731	34	29583	0	1	18	0	4	0	9	0	0	|	35	29603	0	0	18	0	0	4	0	9	0	35
EPI_ISL_1217386:	832	31	29509	0	8	22	0	4	0	9	0	0	|	39	29595	0	0	22	0	0	4	0	9	0	39
EPI_ISL_1217388:	135	20	24676	0	2	29	3	0	0	16	0	0	|	20	29588	0	0	29	21	0	0	0	9	0	31
EPI_ISL_1222711:	3703	19	29599	0	5	33	0	0	0	0	0	0	|	23	29612	0	1	33	0	0	0	0	0	0	24
EPI_ISL_1222712:	7975	22	29611	0	2	21	1	0	0	0	0	0	|	23	29623	0	1	22	0	0	0	0	0	0	24
EPI_ISL_1222713:	2443	30	29398	0	1	14	0	0	0	6	0	0	|	31	29617	0	0	14	6	0	0	0	0	0	32
EPI_ISL_1222714:	4459	20	29443	0	1	18	0	0	0	0	0	0	|	21	29630	0	0	18	0	0	0	0	0	0	21
EPI_ISL_1222715:	509	6	27849	7	2	33	2	0	0	9	1	0	|	10	29614	0	0	32	4	0	0	0	9	0	10
EPI_ISL_1222716:	118	6	21938	1	4	93	0	0	71	0	0	0	|	11	29494	0	0	91	2	0	0	0	0	0	11
EPI_ISL_1222717:	4807	21	29446	0	2	12	83	0	0	0	0	0	|	23	29551	0	0	12	83	0	0	0	0	0	23
EPI_ISL_1222718:	3482	22	29456	0	3	0	0	0	0	0	83	0	|	25	29644	0	0	0	0	0	0	0	0	0	25
EPI_ISL_1222719:	4152	27	29466	0	2	99	0	0	0	0	0	0	|	29	29541	0	0	99	0	0	0	0	0	0	29
EPI_ISL_1229130:	2281	34	29130	0	3	23	0	0	0	18	1	0	|	37	29589	0	0	23	10	0	0	0	9	0	37
EPI_ISL_1229131:	151	13	14228	0	0	704	54	0	0	12	0	0	|	15	28704	0	0	704	61	0	0	0	15	0	25
EPI_ISL_1229132:	3121	36	29596	0	6	0	0	3	1	9	0	0	|	42	29609	0	0	0	0	0	4	0	9	0	42
EPI_ISL_1229133:	2028	26	29551	0	1	6	0	0	0	0	0	0	|	27	29636	0	0	6	0	0	0	0	0	0	27
EPI_ISL_1229134:	3682	17	29561	0	1	0	0	0	0	0	3	0	|	18	29617	0	0	0	0	0	0	0	0	0	18
EPI_ISL_1229135:	9878	16	29498	0	5	34	0	0	0	0	0	0	|	21	29559	0	0	34	0	0	0	0	0	0	21
EPI_ISL_1229136:	1002	35	29469	0	1	0	0	3	1	9	0	0	|	36	29592	0	0	0	0	0	4	0	9	0	36
EPI_ISL_1229137:	98	16	18870	3	1	82	7	0	0	12	1	0	|	20	29309	3	0	81	12	0	0	0	13	0	25
EPI_ISL_1229138:	1665	35	29567	0	0	0	0	0	0	19	0	0	|	35	29615	0	0	0	10	0	0	0	9	0	35
EPI_ISL_1229139:	1260	20	29579	0	0	31	0	0	0	0	0	0	|	20	29618	0	0	31	0	0	0	0	0	0	20
EPI_ISL_1229140:	6011	30	29574	0	1	0	0	0	0	19	0	0	|	31	29619	0	0	0	5	0	0	0	14	0	31
EPI_ISL_1229141:	6873	32	29522	0	6	11	0	0	4	9	0	0	|	38	29599	0	0	11	0	0	4	0	9	0	38
EPI_ISL_1229142:	1288	33	29001	1	1	54	0	0	12	19	0	0	|	34	29536	0	0	54	9	0	0	0	10	0	34
EPI_ISL_1229143:	70	18	15644	0	1	120	6	0	0	19	0	0	|	22	29487	0	0	120	21	0	0	0	9	0	33
EPI_ISL_1295606:	2762	27	29375	0	2	207	15	0	0	0	0	0	|	29	29418	0	0	222	0	0	0	0	0	0	29
EPI_ISL_1295607:	3829	21	29491	1	2	31	0	0	0	0	0	0	|	23	29615	0	0	0	31	0	0	0	0	0	23
EPI_ISL_1295608:	4990	32	29513	0	4	32	0	4	0	9	0	0	|	36	29588	0	0	32	0	0	4	0	9	0	36
EPI_ISL_1295609:	2603	34	29454	0	6	71	0	4	0	9	0	0	|	40	29545	0	0	71	0	0	4	0	9	0	40
EPI_ISL_1295610:	7421	32	28899	0	3	29	0	4	0	9	0	0	|	35	29592	0	0	29	0	0	4	0	9	0	35
EPI_ISL_1295611:	3801	33	29501	0	3	68	0	4	0	9	0	0	|	36	29552	0	0	68	0	0	4	0	9	0	36
EPI_ISL_1295612:	4285	33	29517	0	3	18	0	4	0	9	0	0	|	36	29602	0	0	18	0	0	4	0	9	0	36
EPI_ISL_1295613:	8771	27	29308	0	6	0	0	4	0	9	0	0	|	34	29622	0	0	0	0	0	4	0	9	0	34
EPI_ISL_1295614:	2438	28	29599	0	3	0	0	0	0	18	1	0	|	31	29620	0	0	0	0	0	0	0	18	0	31
EPI_ISL_1295615:	2766	29	29245	0	2	34	3	0	0	18	1	0	|	31	29582	0	0	35	2	0	0	0	18	0	32
EPI_ISL_1295616:	6145	29	29586	0	2	0	0	0	0	18	1	0	|	31	29620	0	0	0	8	0	0	0	10	0	31
EPI_ISL_1295617:	2162	31	29549	0	1	18	0	0	0	18	13	0	|	32	29592	0	0	26	10	0	0	0	9	0	32
EPI_ISL_1295642:	6257	32	29585	0	0	0	0	0	0	18	1	0	|	32	29619	0	0	0	5	0	0	0	13	0	32
EPI_ISL_1296237:	146	15	21252	3	2	255	12	0	1	10	0	0	|	16	29370	0	2	108	153	0	0	0	19	0	21
EPI_ISL_1296292:	508	24	26152	0	2	133	0	0	0	19	0	0	|	30	29484	0	0	133	11	0	0	0	10	0	33
EPI_ISL_1299217:	4463	17	24265	0	0	749	29	0	0	0	0	0	|	14	28857	0	0	765	19	0	0	0	0	0	20
EPI_ISL_1299218:	5110	17	29306	0	4	101	0	0	0	0	0	0	|	22	29546	0	0	101	0	0	0	0	0	0	22
EPI_ISL_1299219:	10733	27	29172	0	1	86	1	0	0	19	0	0	|	28	29534	0	0	60	27	0	0	0	19	0	29
