## Supplementary Table 2 for "ESCA pipeline: Easy-to-use SARS-CoV-2 genome Assembler"

### Sheet: Foglio1
illumina											IonTorrent
Linear correlation r/pvalue											Linear correlation r/pvalue
0	D_TP	D_TN	D_NCorr	D_Nerror	E_TP	E_TN	E_Ncorr	E_Nerror	Coverage		0	I_TP	I_TN	I_NCorr	I_Nerror	E_TP	E_TN	E_Ncorr	E_Nerror	Coverage
D_TP	0	0.31588	0.04396	0.043046	3.4158e-33	0.042913	0.046153	0.064912	0.067046		I_TP	0	0.086339	0.87612	0.29755	9.5318e-125	0.65985	0.48735	0.0040201	0.76601
D_TN	0.49192	0	0.0010409	0.0044327	0.68617	0.00050989	0.0013337	0.000645	0.00066681		I_TN	0.13476	0	0.83609	1.1643e-08	0.095122	6.573e-15	6.7072e-12	0.0021766	0.019092
D_NCorr	-0.25072	-0.60334	0	3.1626e-26	0.063495	7.4071e-96	2.6859e-106	0.63378	0.22347		I_NCorr	0.012305	0.01633	0	0.79067	0.86126	0.91537	0.92649	0.69789	0.65885
D_Nerror	-0.25178	-0.5787	0.93581	0	0.053192	2.2383e-27	4.3627e-27	0.29023	0.28281		I_Nerror	-0.082086	-0.51975	-0.02095	0	0.021508	1.7316e-92	3.324e-97	0.0011174	0.10365
E_TP	0.96191	0.47322	-0.23153	-0.24093	0	0.062473	0.066711	0.025611	0.054618		E_TP	0.98662	0.13117	0.013795	-0.17998	0	0.087762	0.045949	0.040281	0.6347
E_TN	0.25194	0.61476	-0.99962	-0.94114	0.2324	0	1.0264e-96	0.60157	0.21397		E_TN	0.034729	0.60884	0.0083875	-0.96599	0.13416	0	1.3033e-206	0.87887	0.042765
E_Ncorr	-0.24825	-0.59927	0.99982	0.93984	-0.22884	-0.99964	0	0.69269	0.23035		E_Ncorr	-0.054781	-0.57783	-0.0072825	0.96947	-0.15657	-0.99872	0	0.00032354	0.047916
E_Nerror	-0.23033	-0.41221	0.060207	0.13318	-0.27679	-0.065974	0.049958	0	0.18351		E_Nerror	0.22416	-0.23843	-0.030632	0.25306	0.16083	-0.30229	0.2782	0	0.36962
Coverage	0.22857	0.41122	-0.15307	-0.13523	0.23955	0.15622	-0.15085	-0.16705	0		Coverage	0.023487	0.18343	-0.034838	-0.12793	0.03749	0.1589	-0.15519	-0.07073	0
R^2		0.169102											0.0336466				0.0252492	0.0240839
